# Quantitative proteomics indicate a strong correlation of mitotic phospho-/dephosphorylation with non-structured regions of substrates

**DOI:** 10.1101/636407

**Authors:** Hiroya Yamazaki, Hidetaka Kosako, Shige H. Yoshimura

## Abstract

Protein phosphorylation plays a critical role in the regulation and progression of mitosis. More than 10,000 phosphorylated residues and the associated kinases have been identified to date via proteomic analyses. Although some of these phosphosites are associated with regulation of either protein-protein interactions or the catalytic activity of the substrate protein, the roles of most mitotic phosphosites remain unclear. In this study, we examined structural properties of mitotic phosphosites and neighboring residues to understand the role of heavy phosphorylation in non-structured domains. Quantitative mass spectrometry analysis of mitosis-arrested and non-arrested HeLa cells revealed >4,100 and >2,200 residues either significantly phosphorylated or dephosphorylated, respectively, at mitotic entry. The calculated disorder scores of amino acid sequences of neighboring individual phosphosites revealed that >70% of dephosphorylated phosphosites exist in disordered regions, whereas 50% of phosphorylated sites exist in non-structured domains. A clear inverse correlation was observed between probability of phosphorylation in non-structured domain and increment of phosphorylation in mitosis. These results indicate that at entry to mitosis, a significant number of phosphate groups are removed from non-structured domains and transferred to more-structured domains. Gene ontology term analysis revealed that mitosis-related proteins are heavily phosphorylated, whereas RNA-related proteins are both dephosphorylated and phosphorylated, suggesting that heavy phosphorylation/dephosphorylation in non-structured domains of RNA-binding proteins plays a role in dynamic rearrangement of RNA-containing organelles, as well as other intracellular environments.

**Significance Statement:** Progression of mitosis is tightly regulated by protein phosphorylation/dephosphorylation. Although proteomic studies have identified tens of thousands of phosphosites in mitotic cells, the roles of them remain to be answered. We approached this question from the viewpoint of the higher-order structure of phosphosites. Quantitative proteomics and bioinformatic analyses revealed that more than 70% of mitotic dephosphorylation events occurred in non-structured regions. Non-structured regions of cellular proteins are attracting considerable attention in terms of their involvement in dynamic rearrangements of intracellular membrane-less organelles and protein assembly/disassembly processes. Our results suggest the possibility that a vast amount of mitosis-associated dephosphorylation/phosphorylation at non-structured regions plays a role in regulating the dynamic assembly/disassembly of intracellular architectures and organelles such as chromosomes and nucleolus.
