## Supplemental Table 2 for "Quantitative proteomics indicate a strong correlation of mitotic phospho-/dephosphorylation with non-structured regions of substrates"

### Sheet: UP_Unconv_AMPK
Protein Name
Protein phosphatase 1 regulatory subunit 12A
Brain-specific angiogenesis inhibitor 1-associated protein 2
Cell division cycle protein 27 homolog
DNA replication licensing factor MCM3
Microtubule-associated protein 4
Sperm-associated antigen 5
FACT complex subunit SPT16
Signal recognition particle 72 kDa protein
Double-strand break repair protein MRE11A
Caprin-1
Serine/arginine repetitive matrix protein 2
Putative rRNA methyltransferase 3
Histone H1.4
Cystathionine beta-synthase
Kinesin-like protein KIF11
Staphylococcal nuclease domain-containing protein 1
RNA-binding protein 39
DNA replication licensing factor MCM7
Desmoplakin
Heterogeneous nuclear ribonucleoprotein U-like protein 2
Exosome component 10
Rho-associated protein kinase 2
Leucine-rich repeat flightless-interacting protein 1
Sorting nexin-2
E3 ubiquitin-protein ligase HECTD1
Condensin complex subunit 2
RRP1-like protein B
Probable ATP-dependent RNA helicase DDX20
Segment polarity protein dishevelled homolog DVL-2
Lamin-A/C
Nucleolar protein 5
DNA topoisomerase 2-alpha
Afadin
Nuclear pore complex protein Nup153
Nuclear pore complex protein Nup214
Retinoblastoma-associated protein
Cleavage and polyadenylation specificity factor subunit 7
DENN domain-containing protein 4C
Oxysterol-binding protein-related protein 11
Paired amphipathic helix protein Sin3a
Cell division cycle protein 23 homolog
Protein LAP4
